# An unconventional interaction interface between the peroxisomal targeting factor Pex5 and Eci1 enables PTS1 independent import

**DOI:** 10.1101/2024.06.02.597006

**Authors:** Lior Peer, Nadav Elad, Orly Dym, Asa Tirosh, Jossef Jacobovitch, Shira Albeck, Maya Schuldiner, Yoav Peleg, Einat Zalckvar

## Abstract

Accurate and regulated protein targeting to organelles is crucial for eukaryotic cellular function and homeostasis. This has driven the evolution of targeting signals on proteins and the targeting factors that recognize them. One example for this is peroxisomal matrix proteins, the majority of which rely on the targeting factor Pex5 to correctly localize and function. While most Pex5 cargos contain a Peroxisomal Targeting Signal type 1 (PTS1), in recent years it has become clear that more binding interfaces exist, and that targeting by Pex5 is more complex than previously thought. Here, we uncover that the matrix protein Eci1 can reach peroxisomes in the absence of its PTS1. By solving the structure of a complex between full length yeast Pex5 and Eci1 using Cryo-Electron Microscopy, we could identify their binding interfaces. This allowed us to map an additional binding interface that is independent of the canonical PTS1-mediated binding site. Our work brings forward a solution to a long-standing mystery regarding Eci1 targeting to peroxisomes. More globally, it demonstrates the intricate and complex nature of organelle targeting and how it has evolved to serve the complex eukaryotic environment.
