## Supplementary material for "An unconventional interaction interface between the peroxisomal targeting factor Pex5 and Eci1 enables PTS1 independent import": TableS1

### Sheet: Sheet1
Supplementary Table S1: S. cerevisiae and E. coli strains used in this study
S. cerevisiae strains
Serial number	Name	Background	Mating type	Genotype
yMS4097	Pex3-mScarlet	S288C	MAT alpha	his3∆1 leu2∆0 met15∆0 ura3∆0 can1∆::STE2pr-sp HIS5 lyp1∆::STE3pr-LEU2 PEX3-mScarlet::G418
yMS5940	Pex3-mScarlet Eci1-Neongreen	S288C	MAT alpha	his3∆1 leu2∆0 met15∆0 ura3∆0 can1∆::STE2pr-sp HIS5 lyp1∆::STE3pr-LEU2 PEX3-mScarlet::G418 ECI1-NG:URA3
yMS6654	Pex3-mScarlet Eci1-Neongreen ∆pex11	S288C	MAT alpha	his3∆1 leu2∆0 met15∆0 ura3∆0 can1∆::STE2pr-sp HIS5 lyp1∆::STE3pr-LEU2 PEX3-mScarlet::G418 ECI1-NG:URA3 pex11∆::HYG
yMS5987	Pex3-mScarlet Eci1-Neongreen ∆HO	S288C	MAT alpha	his3∆1 leu2∆0 met15∆0 ura3∆0 can1∆::STE2pr-sp HIS5 lyp1∆::STE3pr-LEU2 PEX3-mScarlet::G418 ECI1-NG:URA3 HO∆::NAT
yMS5989	Pex3-mScarlet Eci1-Neongreen ∆pex5	S288C	MAT alpha	his3∆1 leu2∆0 met15∆0 ura3∆0 can1∆::STE2pr-sp HIS5 lyp1∆::STE3pr-LEU2 PEX3-mScarlet::G418 ECI1-NG:URA3 pex5∆::NAT
yMS5991	Pex3-mScarlet Eci1-Neongreen ∆pex7	S288C	MAT alpha	his3∆1 leu2∆0 met15∆0 ura3∆0 can1∆::STE2pr-sp HIS5 lyp1∆::STE3pr-LEU2 PEX3-mScarlet::G418 ECI1-NG:URA3 pex7∆::NAT
yMS5993	Pex3-mScarlet Eci1-Neongreen ∆dci1	S288C	MAT alpha	his3∆1 leu2∆0 met15∆0 ura3∆0 can1∆::STE2pr-sp HIS5 lyp1∆::STE3pr-LEU2 PEX3-mScarlet::G418 ECI1-NG:URA3 dci1∆::NAT
yMS6318	Pex3-mScarlet Eci1-Neongreen ∆pex5 ∆pex7	S288C	MAT alpha	his3∆1 leu2∆0 met15∆0 ura3∆0 can1∆::STE2pr-sp HIS5 lyp1∆::STE3pr-LEU2 PEX3-mScarlet::G418 ECI1-NG:URA3 pex5∆::NAT pex7∆::MET15
yMS6501	Pex3-mScarlet Eci1-Neongreen ∆pex5 ∆pex9	S288C	MAT alpha	his3∆1 leu2∆0 met15∆0 ura3∆0 can1∆::STE2pr-sp HIS5 lyp1∆::STE3pr-LEU2 PEX3-mScarlet::G418 ECI1-NG:URA3 pex5∆::NAT pex9∆::MET15
yMS6773	Pex3-mScarlet Eci1-Neongreen ∆pex5 PEX7 OE	S288C	MAT alpha	his3∆1 leu2∆0 met15∆0 ura3∆0 can1∆::STE2pr-sp HIS5 lyp1∆::STE3pr-LEU2 PEX3-mScarlet::G418 ECI1-NG:URA3 pex5∆::NAT PEX7 OE::MET15
yMS6775	Pex3-mScarlet Eci1-Neongreen ∆pex5 PEX9 OE	S288C	MAT alpha	his3∆1 leu2∆0 met15∆0 ura3∆0 can1∆::STE2pr-sp HIS5 lyp1∆::STE3pr-LEU2 PEX3-mScarlet::G418 ECI1-NG:URA3 pex5∆::NAT PEX9 OE::MET15
E.coli strains
Background	Description	Selection markers
BL21(DE3)	BL21(DE3) with pACYCDuet-FLAG-Eci1 WT and pET28-bdSumo-PEX5 WT	Kanamycin and chloramphenicol
BL21(DE3)	BL21(DE3) with pACYCDuet-FLAG-Eci1 dPTS1 and pET28-bdSumo-PEX5 WT	Kanamycin and chloramphenicol
