## Supplementary material for "An unconventional interaction interface between the peroxisomal targeting factor Pex5 and Eci1 enables PTS1 independent import": TableS2

### Sheet: Sheet1
Supplementary Table S2: Primers used in this study
Serial number	Name	Sequence
7623	NeonGreen CHK R	GCAAGTATTGGTGGAAACCGTAA
7677	ECI1 C' tag pYM F	ATTTAGGCAGCTGGGCTCGAAACAAAGGAAGCATCGTTTAcgtacgctgcaggtcgac
7678	ECI1 C' tag pYM R	ATTGTGTGTGCGTTTTGTTTCACTGAGAAAGCGGACGTCAatcgatgaattcgagctcg
7676	ECI1 C' tag CHK F	AATTTGCTGTTTGAATGGAC
5290	PEX11 KO pFA6 F	TACTTCAAAGACTTCATCAAGTAATAGTATAATCAATATGCGGATCCCCGGGTTAATTAA
5291	PEX11 KO pFA6 R	GAGAATAGCCAAATAAAAAAAAAAGATGAAAAGAAAGCTAGAATTCGAGCTCGTTTAAAC
7615	PEX11 WT CHK F	TGAAGCCTTTAAACCACTTG
7616	PEX11 WT CHK R	GGTATGCCTTCCCTAGTACC
6615	HO KO pFA6 F	CCTCATAAGCAGCAATCAATTCTATCTATACTTTAAAATGCGGATCCCCGGGTTAATTAA
6616	HO KO pFA6 R	TTTATTACATACAACTTTTTAAACTAATATACACATTTTAGAATTCGAGCTCGTTTAAAC
7693	HO WT CHK F	ACAGTTGAAGGTGAGTTTGC
7694	HO WT CHK R	GGTAGAGACCCCAGATTTTC
7685	DCI1 KO pFA6 F	TTTTCTGGTGTTAAGTCTAGTGAGTTATCTTCTAACTATGCGGATCCCCGGGTTAATTAA
7686	DCI1 KO pFA6 R	TTTTTATGTTAAAATCCTATCTCTAAATGCTATATTATTAGAATTCGAGCTCGTTTAAAC
7687	DCI1 WT CHK F	TGCAATCCATAAAAAGGTTC
7688	DCI1 WT CHK R	AAAGCCCTTCTAAATTCTGC
3346	PEX5 KO pFA6 F	GGATATATATACATCAATAAACAATATATCATAACACATGCGGATCCCCGGGTTAATTAA
3347	PEX5 KO pFA6 R	GCAGTGATGCGAGAACATAAAATTGCGGAGAACCATATCAGAATTCGAGCTCGTTTAAAC
3354	PEX5 WT CHK F	GGATCAAGCAACAAGATGAC
3355	PEX5 WT CHK R	TGATACCGCCAGATTATAGC
3041	PEX7 KO pFA6 F	CGGACTATCATCTAACTTTTTGCATAATTTATACAACATGCGGATCCCCGGGTTAATTAA
3042	PEX7 KO pFA6 R	TAAATAATGCAAAAAATTTGTGTAAAAAGAATATGTGTCAGAATTCGAGCTCGTTTAAAC
3043	PEX7 WT CHK F	CTTGAGATTGATCGTTCAGG
3044	PEX7 WT CHK R	TTAATGGATCCACCATTTTG
8661	PEX7 N' tag pYM F	CGGACTATCATCTAACTTTTTGCATAATTTATACAACATGCGTACGCTGCAGGTCGAC
8662	PEX7 N' tag pYM R	GGACACCGTACCCACTAAAACCTTGCATATGATATCTGAGCATCGATGAATTCTCTGTCG
2559	N' tag CHK F	CGACAGAGAATTCATCGATG
3044	PEX7 N' tag CHK R	TTAATGGATCCACCATTTTG
6190	PEX9 N' tag pYM F	GAATCATTAAGAATAAAGGGTACCTTTTGTAAGCACGATGCGTACGCTGCAGGTCGAC
6191	PEX9 N' tag pYM R	GAATTGGGTTGTCACCAGTTATGGAACAAGTAACTTCGTTCATCGATGAATTCTCTGTCG
4089	PEX9 N' tag CHK R	GCGTTTCTCATGTTTGTTTC
8426	PEX9 KO pCg F	GAATCATTAAGAATAAAGGGTACCTTTTGTAAGCACGATGCACAGGAAACAGCTATGACC
8427	PEX9 KO pCg R	TTTGAATGCACTATATAGCAAAAAAATTAACTAAAACCTAGTTGTAAAACGACGGCCAGT
3685	PEX9 WT CHK F	CAAGCCCAGTAGAAACAAAC
3686	PEX9 WT CHK R	ATTTTATATGGGTCCCGTTC
	Flag_Eci1_F- Eci1_WT cloning	ATCCGCGGGTGAAAACCTGTACTTCCAGGGTATGTCGCAAGAAATTAGGCAAAATGAGAAAATCAG
	Duet1_Eci1_R- Eci1_WT cloning	GTTCGACTTAAGCATTATGCGGCCGCAAGCTTTTTATAAACGATGCTTCCTTTGTTTCGAGCCC
	28Sumo_PEX5_F- PEX5 cloning	ATCGACGCAATGCTTCATCAGACTGGTGGCGCGGACGTAGGAAGTTGCTCAGTGGGAAA
	28Sumo_PEX5_R- PEX5 cloning	GATCTCAGTGGTGGTGGTGGTGGTGCTCGAGTTCAAAACGAAAATTCTCCTTTAAATCTTTTC
	Duet1_Ecl1_delta_R- For construction of ∆PTS1 Eci1	GTTCGACTTAAGCATTATGCGGCCGCAAGCTTTTTACTTCCTTTGTTTCGAGCCCAGCTGCC
	Eci1_seq1F- For construction of ∆PTS1 Eci1	TATCCTTCGGAAACAAGCAAGTGGG
