## Supplementary material for "An unconventional interaction interface between the peroxisomal targeting factor Pex5 and Eci1 enables PTS1 independent import": TableS3

### Sheet: Sheet1
Supplementary Table S3: Plasmids used in this study
Serial number	Name	Backbone	Description	Selection
pMS1190	pYM C' tagging plasmid	pYM	for C-tagging with NeonGreen	Uracil
pMS108	pFA6-Hygro	pFA6	pFA6 based plasmid for KOs with Hygromycin resistance cassette	Hygromycin
pMS49	pFA6a-NAT-MX6	pFA6	KO plasmid with NAT marker with TEF2 promoter and terminator	Nourseothricin
pMS79	pScMET15	pKL	KO plasmid containing MET selection from Candida glabrata	Methionine
pMS1396	pYM GPD promoter with Met selection	pYM	Plasmid usefull as template for PCR (using versions S1/S4 of the primers) to replace the native promoter with the GPD promoter. Althogh it is pYM based, it has MET promotor and terminator.	Methionine
	pET28-bdSumo-PEX5 WT	pET28	pET28-based plasmid for expression on the full-length ScPex5 in E.Coli, with a cleavable His-bdSUMO N' tag	Kanamycin
	pACYCDuet-FLAG-Eci1 WT	pACYCDuet	pACYCDuet-based plasmid for expression on the full-length ScEci1 in E.Coli, with an N' FLAG tag and a TEV site	Chloramphenicol
	pACYCDuet-FLAG-Eci1 dHRL	pACYCDuet	pACYCDuet-based plasmid for expression on the ScEci1, without its peroxisomal targeting signal (the amino acids HRL at the extreme C terminus of the protein) in E.Coli, with an N' FLAG tag and a TEV site	Chloramphenicol
