## Supplementary material for "An unconventional interaction interface between the peroxisomal targeting factor Pex5 and Eci1 enables PTS1 independent import": TableS4

### Sheet: Sheet1
Supplementary Table S4: Cryo-EM data collection and refinement statistics of Pex5_Eci1
Data collection
EM equipment	Titan Krios (Thermo Fisher Scientific)
Voltage (kV)	300
Detector	K3 (Gatan)
Energy filter	BioQuantum (Gatan), 20 eV slit
Pixel size (Å)	0.842
Electron dose (e-/Å2)	45.5
Nominal defocus range (μm)	-1 to -1.5
Number of collected micrographs	5,577
Number of selected micrographs	4727
3D Reconstruction
	Eci1-Pex5 complex	Pex5 local refinement
Software	CryoSPRAC	CryoSPRAC
Number of used particles	117945	117945
Resolution (Å)	2.7	2.9
Symmetry	C1	C1
Map sharpening B factor (Å2)	-56.5	-30
EMDB code	EMD-50434	EMD-50435
PDB code	9FGZ	9FH0
Refinement
Software	Phenix
Cell dimensions (Å)	336.8
Model composition
Protein residues	1882
Atoms	14660
RMSD
Bonds length (Å)	0.013
Bonds Angle ( ̊)	0.888
Ramachandran plot statistics (%)
Preferred	96.06
Allowed	3.94
Outlier	0
